# Multidrug resistance plasmids commonly reprogramme expression of metabolic genes in *Escherichia coli*

**DOI:** 10.1101/2023.11.06.565804

**Authors:** Rebecca J. Hall, Ann E. Snaith, Matthew J. N. Thomas, Michael A. Brockhurst, Alan McNally

## Abstract

Multidrug resistant *Escherichia coli* is a leading cause of global mortality. Transfer of plasmids carrying genes encoding beta-lactamases, carbapenamases, and colistin resistance genes between lineages is driving the rising rates of hard to treat nosocomial and community infections. Multidrug resistance (MDR) plasmid acquisition commonly causes transcriptional disruption, and whilst a number of studies have shown strain-specific fitness and transcriptional effects of an MDR plasmid across diverse bacterial lineages, fewer studies have compared impacts of different MDR plasmids in a common bacterial host. As such, our ability to predict which MDR plasmids are the most likely to be maintained and spread in bacterial populations is limited. Here, we introduced eight diverse MDR plasmids encoding resistances against a range of clinically important antibiotics into *E. coli* K-12 MG1655 and measured their fitness costs and transcriptional impacts. The scale of the transcriptional responses varied substantially between plasmids, ranging from >650 to <20 chromosomal genes being differentially expressed. However, neither the scale of regulatory disruption nor the plasmid size correlated with the magnitude of the plasmid fitness cost, which also varied between plasmids. The identities of differentially expressed genes varied among plasmids, although expression of certain metabolic genes and functions were convergently affected by multiple plasmids, including the downregulation of genes involved in L-methionine transport and metabolism. Our data show the complexity of interaction between host genetic background and plasmid genetic background in determining the impact of MDR plasmid acquisition on *E. coli*.

**Importance:** The increase of infections that are resistant to multiple classes of antibiotics, including those isolates that carry carbapenamases, beta-lactamases, and colistin resistance genes, is of global concern. Many of these resistances are spread by conjugative plasmids. Understanding more about how an isolate responds to an incoming plasmid that encodes antibiotic resistance will provide information that could be used to predict the emergence of MDR lineages. Here, the identification of metabolic networks as being particularly sensitive to incoming plasmids suggests possible targets for reducing plasmid transfer.
