## Supplementary material for "Multidrug resistance plasmids commonly reprogramme expression of metabolic genes in *Escherichia coli*": Dataset S1

### Sheet: Legend
Supp. Data 1. All significantly enriched GO terms from each individual transconjugant.

### Sheet: 7E2
GO biological process complete	Escherichia coli - REFLIST (4392)	upload_1 (550)	upload_1 (expected)	upload_1 (over/under)	upload_1 (fold Enrichment)	upload_1 (raw P-value)	upload_1 (FDR)
'de novo' IMP biosynthetic process (GO:0006189)	12	8	1.5	+	5.32	0.000833	0.0413
propionate metabolic process (GO:0019541)	15	10	1.88	+	5.32	0.000185	0.0197
IMP biosynthetic process (GO:0006188)	16	10	2	+	4.99	0.000272	0.0269
IMP metabolic process (GO:0046040)	17	10	2.13	+	4.7	0.000389	0.0299
cellular response to acidic pH (GO:0071468)	18	10	2.25	+	4.44	0.000546	0.0342
short-chain fatty acid metabolic process (GO:0046459)	20	11	2.5	+	4.39	0.000308	0.0271
aspartate family amino acid catabolic process (GO:0009068)	22	11	2.76	+	3.99	0.000572	0.0332
cellular response to pH (GO:0071467)	20	10	2.5	+	3.99	0.00102	0.0474
tricarboxylic acid cycle (GO:0006099)	30	15	3.76	+	3.99	5.86e-05	0.01
nitrate assimilation (GO:0042128)	26	13	3.26	+	3.99	0.000183	0.0208
nitrate metabolic process (GO:0042126)	26	13	3.26	+	3.99	0.000183	0.02
iron coordination entity transport (GO:1901678)	37	18	4.63	+	3.88	1.43e-05	0.00339
purine ribonucleoside monophosphate biosynthetic process (GO:0009168)	23	11	2.88	+	3.82	0.000763	0.0397
purine nucleoside monophosphate biosynthetic process (GO:0009127)	23	11	2.88	+	3.82	0.000763	0.0391
nitrogen cycle metabolic process (GO:0071941)	30	14	3.76	+	3.73	0.000182	0.0224
SOS response (GO:0009432)	30	14	3.76	+	3.73	0.000182	0.0215
purine ribonucleoside monophosphate metabolic process (GO:0009167)	24	11	3.01	+	3.66	0.001	0.0482
purine nucleoside monophosphate metabolic process (GO:0009126)	24	11	3.01	+	3.66	0.001	0.0474
reactive nitrogen species metabolic process (GO:2001057)	30	13	3.76	+	3.46	0.00054	0.0353
ribonucleoside monophosphate biosynthetic process (GO:0009156)	36	15	4.51	+	3.33	0.000287	0.0267
response to acidic pH (GO:0010447)	32	13	4.01	+	3.24	0.000874	0.0426
iron ion transport (GO:0006826)	55	22	6.89	+	3.19	1.92e-05	0.00421
nucleoside monophosphate biosynthetic process (GO:0009124)	41	16	5.13	+	3.12	0.000328	0.028
organic hydroxy compound transport (GO:0015850)	39	15	4.88	+	3.07	0.000567	0.0348
ribonucleoside monophosphate metabolic process (GO:0009161)	39	15	4.88	+	3.07	0.000567	0.0342
aerobic respiration (GO:0009060)	60	23	7.51	+	3.06	2.15e-05	0.00413
response to pH (GO:0009268)	42	16	5.26	+	3.04	0.000407	0.0305
intracellular iron ion homeostasis (GO:0006879)	42	15	5.26	+	2.85	0.00105	0.0483
purine ribonucleotide metabolic process (GO:0009150)	60	20	7.51	+	2.66	0.000416	0.0304
transition metal ion transport (GO:0000041)	77	25	9.64	+	2.59	9.6e-05	0.0148
ribonucleotide biosynthetic process (GO:0009260)	62	20	7.76	+	2.58	0.000543	0.0348
amino acid catabolic process (GO:0009063)	82	26	10.27	+	2.53	0.000129	0.018
alpha-amino acid catabolic process (GO:1901606)	70	22	8.77	+	2.51	0.000568	0.0336
cellular respiration (GO:0045333)	125	39	15.65	+	2.49	2.95e-06	0.00181
ribonucleotide metabolic process (GO:0009259)	77	24	9.64	+	2.49	0.000291	0.0263
energy derivation by oxidation of organic compounds (GO:0015980)	143	43	17.91	+	2.4	2.02e-06	0.0031
cellular response to external stimulus (GO:0071496)	78	23	9.77	+	2.35	0.000626	0.0356
cellular response to extracellular stimulus (GO:0031668)	78	23	9.77	+	2.35	0.000626	0.035
ribose phosphate metabolic process (GO:0019693)	83	24	10.39	+	2.31	0.000833	0.0419
generation of precursor metabolites and energy (GO:0006091)	192	49	24.04	+	2.04	2.01e-05	0.00412
inorganic cation transmembrane transport (GO:0098662)	146	37	18.28	+	2.02	0.000265	0.0272
monoatomic cation transport (GO:0006812)	181	45	22.67	+	1.99	7.79e-05	0.0126
monoatomic cation transmembrane transport (GO:0098655)	151	37	18.91	+	1.96	0.000509	0.034
organic anion transport (GO:0015711)	169	41	21.16	+	1.94	0.000278	0.0267
inorganic ion transmembrane transport (GO:0098660)	166	40	20.79	+	1.92	0.000381	0.03
monoatomic ion transport (GO:0006811)	224	53	28.05	+	1.89	4.78e-05	0.00865
monoatomic ion transmembrane transport (GO:0034220)	183	42	22.92	+	1.83	0.000674	0.0357
DNA damage response (GO:0006974)	277	58	34.69	+	1.67	0.000418	0.0299
nitrogen compound transport (GO:0071705)	286	59	35.82	+	1.65	0.000508	0.0347
organic substance transport (GO:0071702)	484	99	60.61	+	1.63	6.26e-06	0.00192
cellular response to stress (GO:0033554)	405	80	50.72	+	1.58	0.00018	0.023
transmembrane transport (GO:0055085)	645	124	80.77	+	1.54	4.7e-06	0.00181
transport (GO:0006810)	731	137	91.54	+	1.5	4.26e-06	0.00218
establishment of localization (GO:0051234)	739	138	92.54	+	1.49	4.67e-06	0.00205
localization (GO:0051179)	742	138	92.92	+	1.49	4.94e-06	0.00169
oxoacid metabolic process (GO:0043436)	558	100	69.88	+	1.43	0.000657	0.0354
response to stress (GO:0006950)	580	103	72.63	+	1.42	0.000635	0.0349
cellular process (GO:0009987)	2881	420	360.78	+	1.16	2.55e-07	0.000783
biological_process (GO:0008150)	3406	473	426.53	+	1.11	2.65e-06	0.00204
macromolecule metabolic process (GO:0043170)	1038	85	129.99	-	0.65	9.06e-06	0.00253
Unclassified (UNCLASSIFIED)	986	77	123.47	-	0.62	2.65e-06	0.00272
gene expression (GO:0010467)	274	15	34.31	-	0.44	0.000473	0.033
ncRNA processing (GO:0034470)	111	2	13.9	-	0.14	0.000367	0.0305
RNA processing (GO:0006396)	121	2	15.15	-	0.13	0.000112	0.0165
ncRNA metabolic process (GO:0034660)	142	2	17.78	-	0.11	1.06e-05	0.00272
RNA modification (GO:0009451)	94	1	11.77	-	0.08	0.000369	0.0299
tRNA metabolic process (GO:0006399)	100	1	12.52	-	0.08	0.000158	0.0211
GO molecular function complete	Escherichia coli - REFLIST (4392)	upload_1 (550)	upload_1 (expected)	upload_1 (over/under)	upload_1 (fold Enrichment)	upload_1 (raw P-value)	upload_1 (FDR)
active transmembrane transporter activity (GO:0022804)	273	61	34.19	+	1.78	6.31e-05	0.0395
transmembrane transporter activity (GO:0022857)	553	108	69.25	+	1.56	1.41e-05	0.0352
transporter activity (GO:0005215)	561	108	70.25	+	1.54	2.16e-05	0.027
catalytic activity, acting on a nucleic acid (GO:0140640)	301	14	37.69	-	0.37	2.57e-05	0.0214
GO cellular component complete	Escherichia coli - REFLIST (4392)	upload_1 (550)	upload_1 (expected)	upload_1 (over/under)	upload_1 (fold Enrichment)	upload_1 (raw P-value)	upload_1 (FDR)
nitrate reductase complex (GO:0009325)	8	7	1	+	6.99	0.000588	0.0154
ATP-binding cassette (ABC) transporter complex, substrate-binding subunit-containing (GO:0055052)	149	37	18.66	+	1.98	0.00032	0.00909
plasma membrane protein complex (GO:0098797)	232	54	29.05	+	1.86	6.16e-05	0.00191
transmembrane transporter complex (GO:1902495)	283	65	35.44	+	1.83	1.8e-05	0.000768
membrane protein complex (GO:0098796)	337	76	42.2	+	1.8	4.04e-06	0.00069
transporter complex (GO:1990351)	296	65	37.07	+	1.75	5.52e-05	0.00188
ATPase dependent transmembrane transport complex (GO:0098533)	196	43	24.54	+	1.75	0.00142	0.0322
ATP-binding cassette (ABC) transporter complex (GO:0043190)	192	42	24.04	+	1.75	0.00132	0.0321
protein-containing complex (GO:0032991)	936	160	117.21	+	1.37	5.44e-05	0.00206
plasma membrane (GO:0005886)	1282	211	160.54	+	1.31	1.42e-05	0.00121
cell periphery (GO:0071944)	1398	229	175.07	+	1.31	5.79e-06	0.000659
membrane (GO:0016020)	1506	245	188.59	+	1.3	3.37e-06	0.00115
cellular anatomical entity (GO:0110165)	2969	421	371.8	+	1.13	1.72e-05	0.00117
cellular_component (GO:0005575)	3068	432	384.2	+	1.12	1.79e-05	0.00102
Unclassified (UNCLASSIFIED)	1324	118	165.8	-	0.71	1.79e-05	0.000873

### Sheet: 13F2
GO biological process complete	Escherichia coli - REFLIST (4392)	upload_1 (158)	upload_1 (expected)	upload_1 (over/under)	upload_1 (fold Enrichment)	upload_1 (raw P-value)	upload_1 (FDR)
'de novo' IMP biosynthetic process (GO:0006189)	12	7	0.43	+	16.22	1.89e-06	0.00581
putrescine catabolic process (GO:0009447)	10	5	0.36	+	13.9	0.000107	0.0206
putrescine metabolic process (GO:0009445)	14	7	0.5	+	13.9	4.12e-06	0.00632
polyamine catabolic process (GO:0006598)	11	5	0.4	+	12.64	0.000152	0.0194
IMP biosynthetic process (GO:0006188)	16	7	0.58	+	12.16	8.18e-06	0.00838
IMP metabolic process (GO:0046040)	17	7	0.61	+	11.45	1.12e-05	0.00862
polyamine metabolic process (GO:0006595)	18	7	0.65	+	10.81	1.51e-05	0.0093
cellular response to acidic pH (GO:0071468)	18	6	0.65	+	9.27	0.000128	0.0178
methionine biosynthetic process (GO:0009086)	16	5	0.58	+	8.69	0.000614	0.0484
methionine metabolic process (GO:0006555)	16	5	0.58	+	8.69	0.000614	0.0472
purine ribonucleoside monophosphate biosynthetic process (GO:0009168)	23	7	0.83	+	8.46	5.53e-05	0.0155
purine nucleoside monophosphate biosynthetic process (GO:0009127)	23	7	0.83	+	8.46	5.53e-05	0.0142
cellular response to pH (GO:0071467)	20	6	0.72	+	8.34	0.000206	0.0218
purine ribonucleoside monophosphate metabolic process (GO:0009167)	24	7	0.86	+	8.11	6.94e-05	0.0164
purine nucleoside monophosphate metabolic process (GO:0009126)	24	7	0.86	+	8.11	6.94e-05	0.0152
ribonucleoside monophosphate biosynthetic process (GO:0009156)	36	9	1.3	+	6.95	1.77e-05	0.00907
ribonucleoside monophosphate metabolic process (GO:0009161)	39	9	1.4	+	6.41	3.07e-05	0.0135
nucleoside monophosphate biosynthetic process (GO:0009124)	41	9	1.47	+	6.1	4.32e-05	0.0147
response to acidic pH (GO:0010447)	32	7	1.15	+	6.08	0.000321	0.0299
response to pH (GO:0009268)	42	8	1.51	+	5.29	0.000274	0.0272
purine ribonucleotide biosynthetic process (GO:0009152)	48	9	1.73	+	5.21	0.000126	0.0184
nucleoside monophosphate metabolic process (GO:0009123)	50	9	1.8	+	5	0.000166	0.0204
ribonucleotide biosynthetic process (GO:0009260)	62	11	2.23	+	4.93	3.45e-05	0.0133
ribose phosphate biosynthetic process (GO:0046390)	65	11	2.34	+	4.7	5.08e-05	0.0156
purine ribonucleotide metabolic process (GO:0009150)	60	9	2.16	+	4.17	0.000555	0.0461
purine nucleotide biosynthetic process (GO:0006164)	61	9	2.19	+	4.1	0.000618	0.0463
ribonucleotide metabolic process (GO:0009259)	77	11	2.77	+	3.97	0.000198	0.0217
ribose phosphate metabolic process (GO:0019693)	83	11	2.99	+	3.68	0.000357	0.0322
nucleotide biosynthetic process (GO:0009165)	99	13	3.56	+	3.65	0.000112	0.0203
nucleoside phosphate biosynthetic process (GO:1901293)	99	13	3.56	+	3.65	0.000112	0.0192
inorganic cation transmembrane transport (GO:0098662)	146	15	5.25	+	2.86	0.000402	0.0353
inorganic ion transmembrane transport (GO:0098660)	166	17	5.97	+	2.85	0.000169	0.02
monoatomic cation transport (GO:0006812)	181	18	6.51	+	2.76	0.000152	0.0202
monoatomic cation transmembrane transport (GO:0098655)	151	15	5.43	+	2.76	0.000558	0.0452
monoatomic ion transmembrane transport (GO:0034220)	183	18	6.58	+	2.73	0.000172	0.0196
monoatomic ion transport (GO:0006811)	224	21	8.06	+	2.61	9.05e-05	0.0185
alpha-amino acid metabolic process (GO:1901605)	200	18	7.19	+	2.5	0.000473	0.0404
small molecule metabolic process (GO:0044281)	911	53	32.77	+	1.62	0.000226	0.0231
cellular process (GO:0009987)	2881	125	103.64	+	1.21	0.000308	0.0296
biological_process (GO:0008150)	3406	142	122.53	+	1.16	0.000119	0.0192
Unclassified (UNCLASSIFIED)	986	16	35.47	-	0.45	0.000119	0.0182

### Sheet: LA84
GO molecular function complete	Escherichia coli - REFLIST (4392)	upload_1 (189)	upload_1 (expected)	upload_1 (over/under)	upload_1 (fold Enrichment)	upload_1 (raw P-value)	upload_1 (FDR)
DNA strand exchange activity (GO:0000150)	6	5	0.26	+	19.37	4.28e-05	0.0134
wide pore channel activity (GO:0022829)	33	10	1.42	+	7.04	6.58e-06	0.00275
porin activity (GO:0015288)	33	10	1.42	+	7.04	6.58e-06	0.00235
passive transmembrane transporter activity (GO:0022803)	67	14	2.88	+	4.86	4.09e-06	0.00512
channel activity (GO:0015267)	67	14	2.88	+	4.86	4.09e-06	0.00341
binding (GO:0005488)	2576	79	110.85	-	0.71	5.51e-06	0.00345
catalytic activity (GO:0003824)	2054	60	88.39	-	0.68	5.15e-05	0.0143
protein binding (GO:0005515)	1571	32	67.6	-	0.47	3.28e-08	8.22e-05
identical protein binding (GO:0042802)	726	10	31.24	-	0.32	6.38e-06	0.00319
GO cellular component complete	Escherichia coli - REFLIST (4392)	upload_1 (189)	upload_1 (expected)	upload_1 (over/under)	upload_1 (fold Enrichment)	upload_1 (raw P-value)	upload_1 (FDR)
cytosol (GO:0005829)	1080	24	46.48	-	0.52	8.52e-05	0.0291

### Sheet: LA232
GO biological process complete	Escherichia coli - REFLIST (4392)	upload_1 (203)	upload_1 (expected)	upload_1 (over/under)	upload_1 (fold Enrichment)	upload_1 (raw P-value)	upload_1 (FDR)
arginine catabolic process to succinate (GO:0019545)	5	5	0.23	+	21.64	3.37e-05	0.0259
arginine catabolic process to glutamate (GO:0019544)	5	5	0.23	+	21.64	3.37e-05	0.0207
succinate metabolic process (GO:0006105)	6	5	0.28	+	18.03	5.96e-05	0.0261
disaccharide transport (GO:0015766)	15	7	0.69	+	10.1	2.87e-05	0.0441
oligosaccharide transport (GO:0015772)	18	7	0.83	+	8.41	7.22e-05	0.0246
arginine metabolic process (GO:0006525)	28	9	1.29	+	6.95	2.27e-05	0.0698
organic hydroxy compound transport (GO:0015850)	39	10	1.8	+	5.55	4.12e-05	0.0211
pilus organization (GO:0043711)	46	11	2.13	+	5.17	2.94e-05	0.0301
cell adhesion (GO:0007155)	61	12	2.82	+	4.26	6.79e-05	0.0261

### Sheet: LL19
GO cellular component complete	Escherichia coli - REFLIST (4392)	upload_1 (31)	upload_1 (expected)	upload_1 (over/under)	upload_1 (fold Enrichment)	upload_1 (raw P-value)	upload_1 (FDR)
ATP-binding cassette (ABC) transporter complex, substrate-binding subunit-containing (GO:0055052)	149	7	1.05	+	6.66	7.64e-05	0.0261
ATP-binding cassette (ABC) transporter complex (GO:0043190)	192	7	1.36	+	5.17	0.000351	0.0599
ATPase dependent transmembrane transport complex (GO:0098533)	196	7	1.38	+	5.06	0.000397	0.0451

### Sheet: LL34
GO biological process complete	Escherichia coli - REFLIST (4392)	upload_1 (275)	upload_1 (expected)	upload_1 (over/under)	upload_1 (fold Enrichment)	upload_1 (raw P-value)	upload_1 (FDR)
'de novo' IMP biosynthetic process (GO:0006189)	12	9	0.75	+	11.98	1.18e-06	0.000363
IMP biosynthetic process (GO:0006188)	16	10	1	+	9.98	9.82e-07	0.000335
IMP metabolic process (GO:0046040)	17	10	1.06	+	9.39	1.48e-06	0.000413
purine ribonucleoside monophosphate biosynthetic process (GO:0009168)	23	12	1.44	+	8.33	3.4e-07	0.000209
purine nucleoside monophosphate biosynthetic process (GO:0009127)	23	12	1.44	+	8.33	3.4e-07	0.000174
purine ribonucleoside monophosphate metabolic process (GO:0009167)	24	12	1.5	+	7.99	4.83e-07	0.000212
purine nucleoside monophosphate metabolic process (GO:0009126)	24	12	1.5	+	7.99	4.83e-07	0.000186
ribonucleoside monophosphate biosynthetic process (GO:0009156)	36	16	2.25	+	7.1	2.07e-08	3.19e-05
nucleobase biosynthetic process (GO:0046112)	19	8	1.19	+	6.72	0.000109	0.0186
nucleoside monophosphate biosynthetic process (GO:0009124)	41	17	2.57	+	6.62	1.68e-08	5.16e-05
glutamate metabolic process (GO:0006536)	17	7	1.06	+	6.58	0.000332	0.0425
ribonucleoside monophosphate metabolic process (GO:0009161)	39	16	2.44	+	6.55	5.06e-08	5.19e-05
nucleoside monophosphate metabolic process (GO:0009123)	50	17	3.13	+	5.43	1.77e-07	0.000136
arginine metabolic process (GO:0006525)	28	9	1.75	+	5.13	0.000216	0.0289
ribonucleotide biosynthetic process (GO:0009260)	62	16	3.88	+	4.12	8.5e-06	0.00218
purine ribonucleotide biosynthetic process (GO:0009152)	48	12	3.01	+	3.99	0.000151	0.0231
ribose phosphate biosynthetic process (GO:0046390)	65	16	4.07	+	3.93	1.41e-05	0.00334
glutamine family amino acid metabolic process (GO:0009064)	57	14	3.57	+	3.92	5.01e-05	0.011
alpha-amino acid catabolic process (GO:1901606)	70	15	4.38	+	3.42	0.000104	0.0188
ribonucleotide metabolic process (GO:0009259)	77	16	4.82	+	3.32	8.41e-05	0.0162
amino acid catabolic process (GO:0009063)	82	16	5.13	+	3.12	0.00016	0.0234
ribose phosphate metabolic process (GO:0019693)	83	16	5.2	+	3.08	0.000181	0.0253
nucleotide biosynthetic process (GO:0009165)	99	17	6.2	+	2.74	0.000384	0.0473
nucleoside phosphate biosynthetic process (GO:1901293)	99	17	6.2	+	2.74	0.000384	0.0454
alpha-amino acid metabolic process (GO:1901605)	200	29	12.52	+	2.32	6.83e-05	0.014
macromolecule metabolic process (GO:0043170)	1038	38	64.99	-	0.58	0.000114	0.0185

### Sheet: LL35
GO biological process complete	Escherichia coli - REFLIST (4392)	upload_1 (16)	upload_1 (expected)	upload_1 (over/under)	upload_1 (fold Enrichment)	upload_1 (raw P-value)	upload_1 (FDR)
protein-RNA complex organization (GO:0071826)	52	4	0.19	+	21.12	3.8e-05	0.117
protein-RNA complex assembly (GO:0022618)	52	4	0.19	+	21.12	3.8e-05	0.0584
ribosome assembly (GO:0042255)	54	4	0.2	+	20.33	4.37e-05	0.0447
cytoplasmic translation (GO:0002181)	57	4	0.21	+	19.26	5.34e-05	0.041
GO cellular component complete	Escherichia coli - REFLIST (4392)	upload_1 (16)	upload_1 (expected)	upload_1 (over/under)	upload_1 (fold Enrichment)	upload_1 (raw P-value)	upload_1 (FDR)
large ribosomal subunit (GO:0015934)	34	3	0.12	+	24.22	0.000283	0.0193
cytosolic large ribosomal subunit (GO:0022625)	34	3	0.12	+	24.22	0.000283	0.0161
ribosomal subunit (GO:0044391)	58	4	0.21	+	18.93	5.69e-05	0.0194
cytosolic ribosome (GO:0022626)	59	4	0.21	+	18.61	6.07e-05	0.0103
ribonucleoprotein complex (GO:1990904)	62	4	0.23	+	17.71	7.29e-05	0.00829
ribosome (GO:0005840)	63	4	0.23	+	17.43	7.74e-05	0.0066

### Sheet: LL70
GO biological process complete	Escherichia coli - REFLIST (4392)	upload_1 (159)	upload_1 (expected)	upload_1 (over/under)	upload_1 (fold Enrichment)	upload_1 (raw P-value)	upload_1 (FDR)
'de novo' IMP biosynthetic process (GO:0006189)	12	7	0.43	+	16.11	1.97e-06	0.000673
IMP biosynthetic process (GO:0006188)	16	7	0.58	+	12.08	8.52e-06	0.00175
IMP metabolic process (GO:0046040)	17	7	0.62	+	11.37	1.17e-05	0.00211
putrescine metabolic process (GO:0009445)	14	5	0.51	+	9.87	0.000382	0.0245
cellular response to acidic pH (GO:0071468)	18	6	0.65	+	9.21	0.000132	0.0123
glutamine metabolic process (GO:0006541)	19	6	0.69	+	8.72	0.000169	0.0136
nucleobase biosynthetic process (GO:0046112)	19	6	0.69	+	8.72	0.000169	0.0133
methionine biosynthetic process (GO:0009086)	16	5	0.58	+	8.63	0.000632	0.0381
one-carbon metabolic process (GO:0006730)	16	5	0.58	+	8.63	0.000632	0.0373
methionine metabolic process (GO:0006555)	16	5	0.58	+	8.63	0.000632	0.0366
purine ribonucleoside monophosphate biosynthetic process (GO:0009168)	23	7	0.83	+	8.41	5.75e-05	0.00769
purine nucleoside monophosphate biosynthetic process (GO:0009127)	23	7	0.83	+	8.41	5.75e-05	0.00737
cellular response to pH (GO:0071467)	20	6	0.72	+	8.29	0.000213	0.0164
purine ribonucleoside monophosphate metabolic process (GO:0009167)	24	7	0.87	+	8.06	7.22e-05	0.00887
purine nucleoside monophosphate metabolic process (GO:0009126)	24	7	0.87	+	8.06	7.22e-05	0.00853
response to acidic pH (GO:0010447)	32	9	1.16	+	7.77	8.3e-06	0.00182
ribonucleoside monophosphate biosynthetic process (GO:0009156)	36	10	1.3	+	7.67	2.81e-06	0.000864
polyamine metabolic process (GO:0006595)	18	5	0.65	+	7.67	0.000987	0.0489
nitrate assimilation (GO:0042128)	26	7	0.94	+	7.44	0.000111	0.0113
nitrate metabolic process (GO:0042126)	26	7	0.94	+	7.44	0.000111	0.011
nucleoside monophosphate biosynthetic process (GO:0009124)	41	11	1.48	+	7.41	1.17e-06	0.0009
response to pH (GO:0009268)	42	11	1.52	+	7.23	1.43e-06	0.000882
ribonucleoside monophosphate metabolic process (GO:0009161)	39	10	1.41	+	7.08	5.18e-06	0.00145
nitrogen cycle metabolic process (GO:0071941)	30	7	1.09	+	6.45	0.000237	0.0177
reactive nitrogen species metabolic process (GO:2001057)	30	7	1.09	+	6.45	0.000237	0.0173
pyrimidine nucleobase metabolic process (GO:0006206)	31	7	1.12	+	6.24	0.000282	0.0197
nucleoside monophosphate metabolic process (GO:0009123)	50	11	1.81	+	6.08	6.18e-06	0.00158
nucleobase metabolic process (GO:0009112)	51	10	1.85	+	5.42	3.96e-05	0.00608
ribonucleotide biosynthetic process (GO:0009260)	62	12	2.24	+	5.35	7.33e-06	0.00173
purine ribonucleotide biosynthetic process (GO:0009152)	48	9	1.74	+	5.18	0.000132	0.0127
ribose phosphate biosynthetic process (GO:0046390)	65	12	2.35	+	5.1	1.12e-05	0.00215
glutamine family amino acid metabolic process (GO:0009064)	57	10	2.06	+	4.85	9.08e-05	0.0103
response to metal ion (GO:0010038)	60	10	2.17	+	4.6	0.000133	0.0117
nucleotide biosynthetic process (GO:0009165)	99	16	3.58	+	4.46	1.74e-06	0.000762
nucleoside phosphate biosynthetic process (GO:1901293)	99	16	3.58	+	4.46	1.74e-06	0.000667
ribonucleotide metabolic process (GO:0009259)	77	12	2.79	+	4.3	5.03e-05	0.00736
purine ribonucleotide metabolic process (GO:0009150)	60	9	2.17	+	4.14	0.00058	0.0356
purine nucleotide biosynthetic process (GO:0006164)	61	9	2.21	+	4.08	0.000646	0.0368
ribose phosphate metabolic process (GO:0019693)	83	12	3	+	3.99	9.66e-05	0.0106
intracellular monoatomic ion homeostasis (GO:0006873)	64	9	2.32	+	3.88	0.000882	0.0467
intracellular monoatomic cation homeostasis (GO:0030003)	64	9	2.32	+	3.88	0.000882	0.0459
purine-containing compound biosynthetic process (GO:0072522)	65	9	2.35	+	3.82	0.000974	0.0491
nucleotide metabolic process (GO:0009117)	145	17	5.25	+	3.24	3.92e-05	0.00633
nucleoside phosphate metabolic process (GO:0006753)	149	17	5.39	+	3.15	5.36e-05	0.00749
alpha-amino acid metabolic process (GO:1901605)	200	21	7.24	+	2.9	2.13e-05	0.00364
organophosphate biosynthetic process (GO:0090407)	195	19	7.06	+	2.69	0.000137	0.0117
nucleobase-containing small molecule metabolic process (GO:0055086)	229	21	8.29	+	2.53	0.000132	0.012
monoatomic ion transport (GO:0006811)	224	19	8.11	+	2.34	0.000839	0.0461
amino acid metabolic process (GO:0006520)	261	22	9.45	+	2.33	0.000311	0.0212
organophosphate metabolic process (GO:0019637)	280	22	10.14	+	2.17	0.000883	0.0452
small molecule metabolic process (GO:0044281)	911	60	32.98	+	1.82	1.56e-06	0.000798
transmembrane transport (GO:0055085)	645	42	23.35	+	1.8	0.000165	0.0137
organic acid metabolic process (GO:0006082)	572	37	20.71	+	1.79	0.000512	0.0321
oxoacid metabolic process (GO:0043436)	558	36	20.2	+	1.78	0.000689	0.0385
localization (GO:0051179)	742	46	26.86	+	1.71	0.000243	0.0174
transport (GO:0006810)	731	45	26.46	+	1.7	0.000342	0.0228
establishment of localization (GO:0051234)	739	45	26.75	+	1.68	0.000379	0.0248
organonitrogen compound metabolic process (GO:1901564)	972	57	35.19	+	1.62	0.000104	0.011
cellular process (GO:0009987)	2881	135	104.3	+	1.29	1.24e-07	0.000127
metabolic process (GO:0008152)	2164	100	78.34	+	1.28	0.000881	0.0475
biological_process (GO:0008150)	3406	149	123.3	+	1.21	7.97e-08	0.000245
Unclassified (UNCLASSIFIED)	986	10	35.7	-	0.28	7.97e-08	0.000122
GO molecular function complete	Escherichia coli - REFLIST (4392)	upload_1 (159)	upload_1 (expected)	upload_1 (over/under)	upload_1 (fold Enrichment)	upload_1 (raw P-value)	upload_1 (FDR)
transmembrane transporter activity (GO:0022857)	553	40	20.02	+	2	3.22e-05	0.0269
transporter activity (GO:0005215)	561	40	20.31	+	1.97	3.63e-05	0.0227
ion binding (GO:0043167)	1362	75	49.31	+	1.52	3.79e-05	0.019
molecular_function (GO:0003674)	3328	145	120.48	+	1.2	1.43e-06	0.00359
Unclassified (UNCLASSIFIED)	1064	14	38.52	-	0.36	1.43e-06	0.00179
